# Proteomic Analysis of *Plasmodium* Merosomes: The Link Between Liver and Blood Stages in Malaria

**DOI:** 10.1101/580266

**Authors:** Melanie J Shears, Raja Sekhar Nirujogi, Kristian E Swearingen, Santosh Renuse, Satish Mishra, Panga Jaipal Reddy, Robert L Moritz, Akhilesh Pandey, Photini Sinnis

## Abstract

The pre-erythrocytic liver stage of the malaria parasite, comprising sporozoites and the liver stages into which they develop, remains one of the least understood parts of the lifecycle, in part owing to the low numbers of parasites. Nonetheless, it is recognized as an important target for anti-malarial drugs and vaccines. Here we provide the first proteomic analysis of merosomes, which define the final phase of the liver stage and are responsible for initiating the blood stage of infection. We identify a total of 1879 parasite proteins, and a core set of 1188 proteins quantitatively detected in every biological replicate, providing an extensive picture of the protein repertoire of this stage. This unique dataset will allow us to explore key questions about the biology of merosomes and hepatic merozoites.

**Highlights:**

- First proteome of the merosome stage of malaria parasites
- Quantitative detection of 1188 parasite proteins across 3 biological replicates
- Comparison to blood stage proteomes identifies shared and unique proteins
- Discovery of cleaved PEXEL motifs highlights liver stage protein export

**In Brief:** The merosome stage that links malaria liver and blood stage infection is poorly understood. Here we provide the first proteome of this life cycle stage using the *Plasmodium berghei* rodent malaria model.

**Graphical Abstract:** 
