## Supplementary Table 3 for "Proteomic Analysis of *Plasmodium* Merosomes: The Link Between Liver and Blood Stages in Malaria"

### Sheet: 3.1 GO term analysis 
Merosome Proteome GO Term Analysis
GO term search strategy
Pb merosome protein IDs were transformed by orthology into Pf protein IDs in PlasmoDB
Pf homolog IDs were input into GO Term Mapper (http://go.princeton.edu/cgi-bin/GOTermMapper)
GeneDB_P. falciparum Generic SLIM was selected
GO Terms from the biological_process Ontology
GO Term (GO ID)	Genes Annotated to the GO Term	GO Term Usage in Gene List	Genome Frequency of Use
cellular nitrogen compound metabolic process ( GO:0034641 )	PF3D7_0102900, PF3D7_0106100, PF3D7_0109800, PF3D7_0205500, PF3D7_0206700, PF3D7_0210100, PF3D7_0211800, PF3D7_0212300, PF3D7_0215700, PF3D7_0217800, PF3D7_0218000, PF3D7_0218500, PF3D7_0219600, PF3D7_0303300, PF3D7_0306400, PF3D7_0306900, PF3D7_0307100, PF3D7_0307200, PF3D7_0309500, PF3D7_0309600, PF3D7_0312800, PF3D7_0315100, PF3D7_0316800, PF3D7_0317600, PF3D7_0318200, PF3D7_0320700, PF3D7_032…	248 of 766 genes, 32.38%	475 of 2373 annotated genes, 20.02%
biosynthetic process ( GO:0009058 )	PF3D7_0102900, PF3D7_0106100, PF3D7_0109800, PF3D7_0205500, PF3D7_0210100, PF3D7_0211400, PF3D7_0211800, PF3D7_0212300, PF3D7_0215700, PF3D7_0217800, PF3D7_0218000, PF3D7_0219600, PF3D7_0303300, PF3D7_0306900, PF3D7_0307100, PF3D7_0307200, PF3D7_0309500, PF3D7_0309600, PF3D7_0312800, PF3D7_0315100, PF3D7_0316800, PF3D7_0317600, PF3D7_0318200, PF3D7_0322900, PF3D7_0407300, PF3D7_0411900, PF3D7_041…	210 of 766 genes, 27.42%	384 of 2373 annotated genes, 16.18%
translation ( GO:0006412 )	PF3D7_0102900, PF3D7_0109800, PF3D7_0210100, PF3D7_0211800, PF3D7_0212300, PF3D7_0217800, PF3D7_0306900, PF3D7_0307100, PF3D7_0307200, PF3D7_0309600, PF3D7_0312800, PF3D7_0315100, PF3D7_0316800, PF3D7_0317600, PF3D7_0322900, PF3D7_0415900, PF3D7_0419800, PF3D7_0422400, PF3D7_0422700, PF3D7_0503800, PF3D7_0507100, PF3D7_0509600, PF3D7_0516200, PF3D7_0516900, PF3D7_0602400, PF3D7_0607000, PF3D7_061…	116 of 766 genes, 15.14%	177 of 2373 annotated genes, 7.46%
small molecule metabolic process ( GO:0044281 )	PF3D7_0102900, PF3D7_0106100, PF3D7_0109800, PF3D7_0204500, PF3D7_0206700, PF3D7_0211400, PF3D7_0211800, PF3D7_0215300, PF3D7_0301000, PF3D7_0306400, PF3D7_0309500, PF3D7_0406400, PF3D7_0413500, PF3D7_0417200, PF3D7_0422000, PF3D7_0504600, PF3D7_0509600, PF3D7_0511800, PF3D7_0514600, PF3D7_0520900, PF3D7_0525100, PF3D7_0603300, PF3D7_0608800, PF3D7_0610800, PF3D7_0615100, PF3D7_0616000, PF3D7_061…	109 of 766 genes, 14.23%	175 of 2373 annotated genes, 7.37%
transport ( GO:0006810 )	PF3D7_0103200, PF3D7_0104200, PF3D7_0106100, PF3D7_0106800, PF3D7_0112200, PF3D7_0204700, PF3D7_0214100, PF3D7_0215300, PF3D7_0303000, PF3D7_0320100, PF3D7_0320700, PF3D7_0401900, PF3D7_0404300, PF3D7_0415000, PF3D7_0415400, PF3D7_0512600, PF3D7_0513800, PF3D7_0524000, PF3D7_0528100, PF3D7_0530200, PF3D7_0627700, PF3D7_0715500, PF3D7_0806800, PF3D7_0807300, PF3D7_0812400, PF3D7_0815200, PF3D7_082…	85 of 766 genes, 11.10%	197 of 2373 annotated genes, 8.30%
catabolic process ( GO:0009056 )	PF3D7_0108000, PF3D7_0205900, PF3D7_0305700, PF3D7_0312300, PF3D7_0317000, PF3D7_0317800, PF3D7_0404700, PF3D7_0413500, PF3D7_0413600, PF3D7_0413900, PF3D7_0505800, PF3D7_0507700, PF3D7_0518300, PF3D7_0608500, PF3D7_0619400, PF3D7_0624000, PF3D7_0626800, PF3D7_0711000, PF3D7_0727400, PF3D7_0807500, PF3D7_0826100, PF3D7_1011400, PF3D7_1015900, PF3D7_1017900, PF3D7_1030500, PF3D7_1037100, PF3D7_111…	58 of 766 genes, 7.57%	95 of 2373 annotated genes, 4.00%
cellular amino acid metabolic process ( GO:0006520 )	PF3D7_0102900, PF3D7_0109800, PF3D7_0204500, PF3D7_0211800, PF3D7_0309500, PF3D7_0417200, PF3D7_0509600, PF3D7_0608800, PF3D7_0622800, PF3D7_0717700, PF3D7_0727200, PF3D7_0807900, PF3D7_1034900, PF3D7_1104000, PF3D7_1126000, PF3D7_1213800, PF3D7_1216000, PF3D7_1218600, PF3D7_1235600, PF3D7_1308200, PF3D7_1336900, PF3D7_1349200, PF3D7_1350100, PF3D7_1357900, PF3D7_1365500, PF3D7_1367700, PF3D7_142…	30 of 766 genes, 3.92%	50 of 2373 annotated genes, 2.11%
cofactor metabolic process ( GO:0051186 )	PF3D7_0306400, PF3D7_0413500, PF3D7_0514600, PF3D7_0607300, PF3D7_0610800, PF3D7_0624000, PF3D7_0626800, PF3D7_0810800, PF3D7_0815900, PF3D7_0922200, PF3D7_1015900, PF3D7_1020800, PF3D7_1021600, PF3D7_1037100, PF3D7_1108500, PF3D7_1120100, PF3D7_1124500, PF3D7_1142400, PF3D7_1324800, PF3D7_1325100, PF3D7_1431600, PF3D7_1436000, PF3D7_1437700, PF3D7_1439900, PF3D7_1443700, PF3D7_1444800, PF3D7_144…	30 of 766 genes, 3.92%	48 of 2373 annotated genes, 2.02%
cellular protein modification process ( GO:0006464 )	PF3D7_0109500, PF3D7_0312400, PF3D7_0321400, PF3D7_0505800, PF3D7_0516700, PF3D7_0527200, PF3D7_0623800, PF3D7_0802800, PF3D7_0810500, PF3D7_0823300, PF3D7_0910600, PF3D7_0925700, PF3D7_1015300, PF3D7_1020900, PF3D7_1108400, PF3D7_1113100, PF3D7_1117100, PF3D7_1136500, PF3D7_1138500, PF3D7_1203900, PF3D7_1365900, PF3D7_1412600, PF3D7_1414400, PF3D7_1423300, PF3D7_1426200, PF3D7_1434600, PF3D7_143…	30 of 766 genes, 3.92%	125 of 2373 annotated genes, 5.27%
lipid metabolic process ( GO:0006629 )	PF3D7_0211400, PF3D7_0215300, PF3D7_0301000, PF3D7_0422000, PF3D7_0525100, PF3D7_0615100, PF3D7_0629300, PF3D7_0702200, PF3D7_0709700, PF3D7_0731600, PF3D7_1001200, PF3D7_1020800, PF3D7_1033400, PF3D7_1124500, PF3D7_1124600, PF3D7_1128400, PF3D7_1238800, PF3D7_1253400, PF3D7_1312000, PF3D7_1315600, PF3D7_1318200, PF3D7_1347700, PF3D7_1401800, PF3D7_1439900, PF3D7_1446400, PF3D7_1469600, PF3D7_147…	29 of 766 genes, 3.79%	65 of 2373 annotated genes, 2.74%
vesicle-mediated transport ( GO:0016192 )	PF3D7_0106800, PF3D7_0214100, PF3D7_0303000, PF3D7_0320100, PF3D7_0512600, PF3D7_0513800, PF3D7_0528100, PF3D7_0807300, PF3D7_0822600, PF3D7_0903200, PF3D7_0910600, PF3D7_1110500, PF3D7_1116400, PF3D7_1134800, PF3D7_1144900, PF3D7_1145100, PF3D7_1219100, PF3D7_1231100, PF3D7_1242800, PF3D7_1250300, PF3D7_1303200, PF3D7_1310600, PF3D7_1320600, PF3D7_1324700, PF3D7_1361100, PF3D7_1429800, PF3D7_143…	28 of 766 genes, 3.66%	60 of 2373 annotated genes, 2.53%
response to stress ( GO:0006950 )	PF3D7_0213100, PF3D7_0306300, PF3D7_0507700, PF3D7_0512200, PF3D7_0616000, PF3D7_0619400, PF3D7_0621200, PF3D7_0629200, PF3D7_0708400, PF3D7_0711000, PF3D7_0729200, PF3D7_0814900, PF3D7_1011700, PF3D7_1015600, PF3D7_1106000, PF3D7_1107400, PF3D7_1108700, PF3D7_1116200, PF3D7_1118200, PF3D7_1134000, PF3D7_1203900, PF3D7_1211400, PF3D7_1222300, PF3D7_1230400, PF3D7_1237000, PF3D7_1443900	26 of 766 genes, 3.39%	78 of 2373 annotated genes, 3.29%
generation of precursor metabolites and energy ( GO:0006091 )	PF3D7_0306400, PF3D7_0413500, PF3D7_0504600, PF3D7_0624000, PF3D7_0626800, PF3D7_0627800, PF3D7_0820700, PF3D7_1008900, PF3D7_1015900, PF3D7_1020800, PF3D7_1022500, PF3D7_1034400, PF3D7_1037100, PF3D7_1108500, PF3D7_1120100, PF3D7_1124500, PF3D7_1212800, PF3D7_1342100, PF3D7_1431600, PF3D7_1436000, PF3D7_1437700, PF3D7_1439900, PF3D7_1444800, PF3D7_1446400, PF3D7_1462800	25 of 766 genes, 3.26%	30 of 2373 annotated genes, 1.26%
protein folding ( GO:0006457 )	PF3D7_0109400, PF3D7_0213100, PF3D7_0306800, PF3D7_0308200, PF3D7_0320300, PF3D7_0322000, PF3D7_0527500, PF3D7_0528700, PF3D7_0608700, PF3D7_0621800, PF3D7_0627500, PF3D7_0804800, PF3D7_0827900, PF3D7_1015600, PF3D7_1108700, PF3D7_1115600, PF3D7_1132200, PF3D7_1134100, PF3D7_1229500, PF3D7_1232100, PF3D7_1247400, PF3D7_1318800, PF3D7_1357800	23 of 766 genes, 3.00%	36 of 2373 annotated genes, 1.52%
symbiosis, encompassing mutualism through parasitism ( GO:0044403 )	PF3D7_0102500, PF3D7_0214100, PF3D7_0214900, PF3D7_0302200, PF3D7_0302500, PF3D7_0309600, PF3D7_0405300, PF3D7_0501600, PF3D7_0612700, PF3D7_0629300, PF3D7_0731500, PF3D7_0905400, PF3D7_0911900, PF3D7_1027300, PF3D7_1028700, PF3D7_1105600, PF3D7_1116000, PF3D7_1133400, PF3D7_1229400, PF3D7_1252100, PF3D7_1335100, PF3D7_1436300, PF3D7_1458000	23 of 766 genes, 3.00%	273 of 2373 annotated genes, 11.50%
DNA metabolic process ( GO:0006259 )	PF3D7_0218000, PF3D7_0219600, PF3D7_0408500, PF3D7_0411900, PF3D7_0419600, PF3D7_0510500, PF3D7_0705400, PF3D7_0816800, PF3D7_1011700, PF3D7_1015800, PF3D7_1017000, PF3D7_1106000, PF3D7_1107400, PF3D7_1111100, PF3D7_1226600, PF3D7_1241700, PF3D7_1304100, PF3D7_1317100, PF3D7_1355100, PF3D7_1405600, PF3D7_1417800, PF3D7_1463200	22 of 766 genes, 2.87%	67 of 2373 annotated genes, 2.82%
tRNA metabolic process ( GO:0006399 )	PF3D7_0102900, PF3D7_0109800, PF3D7_0211800, PF3D7_0509600, PF3D7_0622800, PF3D7_0717700, PF3D7_0807900, PF3D7_1034900, PF3D7_1104000, PF3D7_1126000, PF3D7_1213800, PF3D7_1216000, PF3D7_1218600, PF3D7_1319300, PF3D7_1336900, PF3D7_1349200, PF3D7_1350100, PF3D7_1367700, PF3D7_1420400, PF3D7_1442300, PF3D7_1445100, PF3D7_1461900	22 of 766 genes, 2.87%	39 of 2373 annotated genes, 1.64%
chromosome organization ( GO:0051276 )	PF3D7_0110700, PF3D7_0320900, PF3D7_0414000, PF3D7_0510500, PF3D7_0617800, PF3D7_0624600, PF3D7_0711500, PF3D7_0823300, PF3D7_0925700, PF3D7_1104200, PF3D7_1105000, PF3D7_1203700, PF3D7_1220900, PF3D7_1224500, PF3D7_1317100, PF3D7_1329300, PF3D7_1426200, PF3D7_1433300	18 of 766 genes, 2.35%	42 of 2373 annotated genes, 1.77%
carbohydrate metabolic process ( GO:0005975 )	PF3D7_0413500, PF3D7_0511800, PF3D7_0619500, PF3D7_0624000, PF3D7_0626800, PF3D7_1015900, PF3D7_1033400, PF3D7_1037100, PF3D7_1120100, PF3D7_1342800, PF3D7_1351600, PF3D7_1436000, PF3D7_1437700, PF3D7_1439900, PF3D7_1444800, PF3D7_1462800	16 of 766 genes, 2.09%	20 of 2373 annotated genes, 0.84%
protein targeting ( GO:0006605 )	PF3D7_0524000, PF3D7_0627700, PF3D7_0812400, PF3D7_0815200, PF3D7_1015600, PF3D7_1124700, PF3D7_1208600, PF3D7_1216300, PF3D7_1242900, PF3D7_1246800, PF3D7_1318800, PF3D7_1368600, PF3D7_1412300, PF3D7_1450100	14 of 766 genes, 1.83%	22 of 2373 annotated genes, 0.93%
transmembrane transport ( GO:0055085 )	PF3D7_0103200, PF3D7_0106100, PF3D7_0204700, PF3D7_0715500, PF3D7_1124700, PF3D7_1140100, PF3D7_1310000, PF3D7_1310600, PF3D7_1311300, PF3D7_1311900, PF3D7_1318800, PF3D7_1361100, PF3D7_1438100, PF3D7_1447900	14 of 766 genes, 1.83%	23 of 2373 annotated genes, 0.97%
cellular component assembly ( GO:0022607 )	PF3D7_0109400, PF3D7_0110700, PF3D7_0314000, PF3D7_0403700, PF3D7_0418200, PF3D7_0626800, PF3D7_1015900, PF3D7_1203700, PF3D7_1216300, PF3D7_1224500, PF3D7_1226600, PF3D7_1329300, PF3D7_1433300	13 of 766 genes, 1.70%	30 of 2373 annotated genes, 1.26%
sulfur compound metabolic process ( GO:0006790 )	PF3D7_0512200, PF3D7_0627500, PF3D7_0727200, PF3D7_0815900, PF3D7_0922200, PF3D7_1020800, PF3D7_1108500, PF3D7_1121600, PF3D7_1124500, PF3D7_1431600, PF3D7_1446400	11 of 766 genes, 1.44%	17 of 2373 annotated genes, 0.72%
cell cycle ( GO:0007049 )	PF3D7_0507700, PF3D7_0529500, PF3D7_0619400, PF3D7_0711000, PF3D7_0711500, PF3D7_0816800, PF3D7_1117700, PF3D7_1203900, PF3D7_1237000, PF3D7_1417800, PF3D7_1428300	11 of 766 genes, 1.44%	49 of 2373 annotated genes, 2.06%
macromolecular complex assembly ( GO:0065003 )	PF3D7_0109400, PF3D7_0110700, PF3D7_0314000, PF3D7_0403700, PF3D7_0418200, PF3D7_0626800, PF3D7_1203700, PF3D7_1216300, PF3D7_1226600, PF3D7_1433300	10 of 766 genes, 1.31%	25 of 2373 annotated genes, 1.05%
mRNA processing ( GO:0006397 )	PF3D7_0403700, PF3D7_0517300, PF3D7_0829300, PF3D7_1003800, PF3D7_1119300, PF3D7_1209200, PF3D7_1306900, PF3D7_1364300, PF3D7_1468800	9 of 766 genes, 1.17%	16 of 2373 annotated genes, 0.67%
cytoskeleton organization ( GO:0007010 )	PF3D7_0503400, PF3D7_0505200, PF3D7_0630500, PF3D7_0803700, PF3D7_1003600, PF3D7_1008700, PF3D7_1110700, PF3D7_1444800	8 of 766 genes, 1.04%	22 of 2373 annotated genes, 0.93%
homeostatic process ( GO:0042592 )	PF3D7_0406100, PF3D7_1140100, PF3D7_1311900, PF3D7_1323200, PF3D7_1456800, PF3D7_1464700	6 of 766 genes, 0.78%	16 of 2373 annotated genes, 0.67%
signal transduction ( GO:0007165 )	PF3D7_0106800, PF3D7_0722400, PF3D7_0807300, PF3D7_1007200, PF3D7_1320600, PF3D7_1358900	6 of 766 genes, 0.78%	29 of 2373 annotated genes, 1.22%
protein complex assembly ( GO:0006461 )	PF3D7_0109400, PF3D7_0314000, PF3D7_0418200, PF3D7_0626800, PF3D7_1216300, PF3D7_1226600	6 of 766 genes, 0.78%	15 of 2373 annotated genes, 0.63%
membrane organization ( GO:0061024 )	PF3D7_0320100, PF3D7_0910600, PF3D7_1022700, PF3D7_1303200, PF3D7_1324700, PF3D7_1439800	6 of 766 genes, 0.78%	22 of 2373 annotated genes, 0.93%
nucleocytoplasmic transport ( GO:0006913 )	PF3D7_0524000, PF3D7_0627700, PF3D7_0812400, PF3D7_0815200, PF3D7_1117700, PF3D7_1412300	6 of 766 genes, 0.78%	9 of 2373 annotated genes, 0.38%
mitochondrion organization ( GO:0007005 )	PF3D7_1015600, PF3D7_1124700, PF3D7_1208600, PF3D7_1242900, PF3D7_1368600	5 of 766 genes, 0.65%	10 of 2373 annotated genes, 0.42%
cell adhesion ( GO:0007155 )	PF3D7_0102500, PF3D7_0212600, PF3D7_0707300, PF3D7_0935800, PF3D7_1301600	5 of 766 genes, 0.65%	93 of 2373 annotated genes, 3.92%
ribosome biogenesis ( GO:0042254 )	PF3D7_1008800, PF3D7_1020700, PF3D7_1129400, PF3D7_1407100, PF3D7_1426200	5 of 766 genes, 0.65%	24 of 2373 annotated genes, 1.01%
cell proliferation ( GO:0008283 )	PF3D7_0829200, PF3D7_1220900, PF3D7_1428300	3 of 766 genes, 0.39%	4 of 2373 annotated genes, 0.17%
protein maturation ( GO:0051604 )	PF3D7_0320700, PF3D7_1114100, PF3D7_1136900	3 of 766 genes, 0.39%	9 of 2373 annotated genes, 0.38%
cell motility ( GO:0048870 )	PF3D7_0503400, PF3D7_0911900	2 of 766 genes, 0.26%	6 of 2373 annotated genes, 0.25%
locomotion ( GO:0040011 )	PF3D7_0503400, PF3D7_0911900	2 of 766 genes, 0.26%	10 of 2373 annotated genes, 0.42%
reproduction ( GO:0000003 )	PF3D7_0816800	1 of 766 genes, 0.13%	4 of 2373 annotated genes, 0.17%
ribonucleoprotein complex assembly ( GO:0022618 )	PF3D7_0403700	1 of 766 genes, 0.13%	6 of 2373 annotated genes, 0.25%
autophagy ( GO:0006914 )	PF3D7_1015900	1 of 766 genes, 0.13%	1 of 2373 annotated genes, 0.04%
cell differentiation ( GO:0030154 )	PF3D7_0934800	1 of 766 genes, 0.13%	4 of 2373 annotated genes, 0.17%
immune system process ( GO:0002376 )	PF3D7_1015900	1 of 766 genes, 0.13%	12 of 2373 annotated genes, 0.51%
plasma membrane organization ( GO:0007009 )	PF3D7_1022700	1 of 766 genes, 0.13%	1 of 2373 annotated genes, 0.04%
growth ( GO:0040007 )	PF3D7_1416100	1 of 766 genes, 0.13%	1 of 2373 annotated genes, 0.04%
developmental maturation ( GO:0021700 )	none	0 of 766 genes, 0%	0 of 2373 annotated genes, 0.00%
neurological system process ( GO:0050877 )	none	0 of 766 genes, 0%	0 of 2373 annotated genes, 0.00%
cell wall organization or biogenesis ( GO:0071554 )	none	0 of 766 genes, 0%	0 of 2373 annotated genes, 0.00%
nitrogen cycle metabolic process ( GO:0071941 )	none	0 of 766 genes, 0%	0 of 2373 annotated genes, 0.00%
extracellular matrix organization ( GO:0030198 )	none	0 of 766 genes, 0%	0 of 2373 annotated genes, 0.00%
embryo development ( GO:0009790 )	none	0 of 766 genes, 0%	0 of 2373 annotated genes, 0.00%
transposition ( GO:0032196 )	none	0 of 766 genes, 0%	0 of 2373 annotated genes, 0.00%
secondary metabolic process ( GO:0019748 )	none	0 of 766 genes, 0%	0 of 2373 annotated genes, 0.00%
photosynthesis ( GO:0015979 )	none	0 of 766 genes, 0%	0 of 2373 annotated genes, 0.00%
mitotic cell cycle ( GO:0000278 )	none	0 of 766 genes, 0%	4 of 2373 annotated genes, 0.17%
chromosome segregation ( GO:0007059 )	none	0 of 766 genes, 0%	3 of 2373 annotated genes, 0.13%
cell morphogenesis ( GO:0000902 )	none	0 of 766 genes, 0%	0 of 2373 annotated genes, 0.00%
cell-cell signaling ( GO:0007267 )	none	0 of 766 genes, 0%	0 of 2373 annotated genes, 0.00%
aging ( GO:0007568 )	none	0 of 766 genes, 0%	0 of 2373 annotated genes, 0.00%
cell division ( GO:0051301 )	none	0 of 766 genes, 0%	2 of 2373 annotated genes, 0.08%
circulatory system process ( GO:0003013 )	none	0 of 766 genes, 0%	0 of 2373 annotated genes, 0.00%
anatomical structure development ( GO:0048856 )	none	0 of 766 genes, 0%	1 of 2373 annotated genes, 0.04%
mitotic nuclear division ( GO:0140014 )	none	0 of 766 genes, 0%	2 of 2373 annotated genes, 0.08%
cytoskeleton-dependent intracellular transport ( GO:0030705 )	none	0 of 766 genes, 0%	0 of 2373 annotated genes, 0.00%
nucleobase-containing compound catabolic process ( GO:0034655 )	none	0 of 766 genes, 0%	3 of 2373 annotated genes, 0.13%
anatomical structure formation involved in morphogenesis ( GO:0048646 )	none	0 of 766 genes, 0%	0 of 2373 annotated genes, 0.00%
cell junction organization ( GO:0034330 )	none	0 of 766 genes, 0%	0 of 2373 annotated genes, 0.00%
cell death ( GO:0008219 )	none	0 of 766 genes, 0%	1 of 2373 annotated genes, 0.04%
vacuolar transport ( GO:0007034 )	none	0 of 766 genes, 0%	0 of 2373 annotated genes, 0.00%
pigmentation ( GO:0043473 )	none	0 of 766 genes, 0%	0 of 2373 annotated genes, 0.00%
Your input list contains 1174 genes.
These 408 identifiers were found to be unannotated: [Gene ID] PF3D7_0103900 PF3D7_0104100 PF3D7_0104500 PF3D7_0104800 PF3D7_0105700 PF3D7_0107500 PF3D7_0108300 PF3D7_0108500 PF3D7_0108700 PF3D7_0109000 PF3D7_0203400 PF3D7_0210900 PF3D7_0212400 PF3D7_0212500 PF3D7_0213700 PF3D7_0217900 PF3D7_0302900 PF3D7_0303200 PF3D7_0304200 PF3D7_0305200 PF3D7_0305300 PF3D7_0307500 PF3D7_0308500 PF3D7_0308900 P…
These 33 identifiers were not annotated in the slim, but they had non-root annotations that were not in the slim: PF3D7_0311700 PF3D7_0316300 PF3D7_0507200 PF3D7_0507500 PF3D7_0511000 PF3D7_0523000 PF3D7_0527300 PF3D7_0715000 PF3D7_0720400 PF3D7_0808200 PF3D7_1008400 PF3D7_1014700 PF3D7_1019900 PF3D7_1029600 PF3D7_1114800 PF3D7_1129200 PF3D7_1130400 PF3D7_1213600 PF3D7_1216200 PF3D7_1230600 PF3D7…

### Sheet: 3.2 Cytoskeleton and Motility 
Merosome Cytoskeleton and Motility Proteins
Table Headings
PlasmoDB ID	PlasmoDB protein identification
Product Description	PlasmoDB protein description
Rank	iBAQ rank from most to least abundant
PlasmoDB ID	Product Description	Rank
PBANKA_1459300	actin I	13
PBANKA_1308600	fructose-bisphosphate aldolase 2	19
PBANKA_1206900	tubulin beta chain, putative	47
PBANKA_0833000	profilin	70
PBANKA_1355700	myosin A	84
PBANKA_0417700	alpha tubulin 1	121
PBANKA_1103100	actin-depolymerizing factor 1	126
PBANKA_1202000	inner membrane complex protein 1c	127
PBANKA_1459500	myosin A tail domain interacting protein MTIP, putative	198
PBANKA_0819000	glideosome-associated protein 50, putative	214
PBANKA_1437600	glideosome-associated protein 45, putative	215
PBANKA_1240600	inner membrane complex protein 1g, putative	223
PBANKA_1324300	inner membrane complex sub-compartment protein 3	303
PBANKA_0522700	alpha tubulin 2	322
PBANKA_0505800	deoxyribose-phosphate aldolase, putative	413
PBANKA_1338900	glideosome associated protein with multiple membrane spans 1, putative	416
PBANKA_0523900	glideosome associated protein with multiple membrane spans 2, putative	541
PBANKA_0208000	cyclase-associated protein	557
PBANKA_1030100	actin II	560
PBANKA_1035400	glideosome associated protein with multiple membrane spans 3, putative	576
PBANKA_1226600	tubulin gamma chain, putative	1122
PBANKA_1245300	formin 1, putative	*
* Detected in 2 of 3 biological replicates, not assigned a rank

### Sheet: 3.3 Proteases
Merosome and Hepatic Merozoite Proteases
Table Headings
PlasmoDB ID	PlasmoDB protein identification
Product Description	PlasmoDB protein description
Rank	iBAQ rank from most to least abundant
PlasmoDB ID	Protein Description	Rank
Aspartic Proteases
PBANKA_1034400	plasmepsin IV	270
PBANKA_1222500	plasmepsin X	626
PBANKA_1338700	plasmepsin V	1005
Cysteine Proteases
PBANKA_0305000	serine repeat antigen 2	35
PBANKA_0304900	serine repeat antigen 3	115
PBANKA_0305100	serine repeat antigen 1	124
PBANKA_0304800	serine repeat antigen 4	370
PBANKA_0930900	deubiquinating/deneddylating enzyme, putative	607
PBANKA_0715900	ubiquitin carboxyl-terminal hydrolase 13, putative	641
PBANKA_1242000	ubiquitin carboxyl-terminal hydrolase 14, putative	681
PBANKA_1324100	ubiquitin carboxyl-terminal hydrolase isozyme L3, putative	921
PBANKA_1231500	ubiquitin carboxyl-terminal hydrolase 2, putative	1072
PBANKA_1321700	berghepain-1	1078
PBANKA_1002400	dipeptidyl aminopeptidase 3, putative	1152
PBANKA_0416800	ubiquitin specific protease, putative	1160
Serine Proteases
PBANKA_1106800	subtilisin-like protease 3	654
PBANKA_1107100	subtilisin-like protease 1	805
PBANKA_0911700	subtilisin-like protease 2	977
PBANKA_1217000	peptidase, putative	737
PBANKA_0933500	rhomboid protease ROM1	754
PBANKA_1106500	rhomboid protease ROM4	*
Threonine Proteases
PBANKA_1130500	proteasome subunit alpha type-7, putative	106
PBANKA_0211500	proteasome subunit alpha type-5, putative	170
PBANKA_0107100	proteasome subunit alpha type-2, putative	219
PBANKA_1130400	proteasome subunit alpha type-4, putative	222
PBANKA_1301400	proteasome subunit alpha type-1, putative	226
PBANKA_1223100	proteasome subunit alpha type-6, putative	282
PBANKA_1343300	proteasome subunit beta type-7, putative	291
PBANKA_1226500	proteasome subunit beta type-4, putative	315
PBANKA_1209800	proteasome subunit beta type-5, putative	341
PBANKA_0832600	proteasome subunit beta type-6, putative	347
PBANKA_0205400	proteasome subunit beta type-3, putative	358
PBANKA_1334100	proteasome subunit beta type-2, putative	427
PBANKA_1445100	ATP-dependent protease subunit ClpQ, putative	479
PBANKA_0808200	proteasome subunit alpha type-3, putative	699
PBANKA_1233100	proteasome subunit beta type-1, putative	758
Metalloproteases
PBANKA_1410300	M1-family alanyl aminopeptidase, putative	210
PBANKA_1137000	bergheilysin	262
PBANKA_1318100	aminopeptidase P, putative	289
PBANKA_1309900	M17 leucyl aminopeptidase, putative	306
PBANKA_1237900	mitochondrial-processing peptidase subunit alpha, putative	323
PBANKA_0834400	mitochondrial-processing peptidase subunit beta, putative	337
PBANKA_1010200	methionine aminopeptidase 2, putative	830
PBANKA_1213700	methionine aminopeptidase 1b, putative	987
* Detected in 2 of 3 biological replicates, not assigned a rank

### Sheet: 3.4 Abundant Hypotheticals
Abundant Hypothetical Proteins
Table Headings
PlasmoDB ID	PlasmoDB protein identification
Rank	iBAQ rank from most to least abundant
Expression	Transcript and protein level expression data from PlasmoDB
SP	Signal peptide prediction using c SignalP, d Secretome, or e PRED-TMBB2 signal peptide prediction
TMD	Transmembrane domain prediction using f TMHMM, g SOSUI, h TOPCONS-single, or e PRED-TMBB2 TMH prediction
Domains	Domain prediction using i SMART blast, j CATH, k HMMER, l HMMSCAN, m PROSITE, n NCBI-CDD, o Pfam, p IntroPro, q CDART, or r Phyre2
Genetic Data	Genetic modification data from PlasmoDB
Abbreviations	LS, liver stage; BS, blood stage; Spz, sporozoites
PlasmoDB ID	Rank	Expression	SP	TMD	Domains	Genetic Data
PBANKA_0518900	10	LS	Yc&e	-	AAA ATPase with vWA domainn&q	-
PBANKA_0519500	16	LS, BS	Yc&d	Ye	-	-
PBANKA_0205000	33	LS, BS	-	-	ELM2 domaini,k,l,m,n,o,p,q	KO unsuccessful
PBANKA_0501800	38	LS, BS, Spz	-	Ye	EF-handj&p; Calmodulink&r	KO unsuccessful
PBANKA_1003900	48	LS, BS	Yc,d&e	Yf,g&h	-	KO successful
PBANKA_1016700	56	LS, BS, Spz	-	-	Leucine rich repeati-r; ribonuclease inhibitorI,j,n	-
PBANKA_1424300	58	LS, BS, Spz	Yd	-	Nucleoplasminj,k,n,r ; Nop14-like familyn&o	-
PBANKA_1449700	96	BS, Spz	Yd	-	Programmed cell death PDCD4-like proteink, Hyaluronan/ mRNA binding familyo	-
